# A novel mechanism of morphogenetic transition in *Schizosaccharomyces pombe* dependent on the MAPK Spc1 and the transcription factor Atf1 associated with sensing of optimal growth environment

**DOI:** 10.1101/2025.05.17.654634

**Authors:** Suchismita Datta, Suparna Dutta, Jayshikha Banerjee, Geetanjali Sundaram

**Author notes:** Corresponding author;, Contact No. 9433191982. These authors have contributed equally to the work (Suparna Dutta, Jayshikha Banerjee). **Conflicts of Interest**: The authors declare no competing or financial interest.

## Abstract

Fission yeast *Schizosaccharomyces pombe* are rod shaped eukaryotic cells that grow by tip elongation and divide medially by formation of cell wall septum. The coordination between cell length and cell cycle phase transitions in this simple eukaryote makes it an excellent model system for studying morphogenetic events associated with both intrinsic and extrinsic disturbances in cell cycle regulation. Cell cycle progression in *S. pombe* is dependent on the coordinated functions of two bZIP family transcription factors Atf1 and Pcr1. In an attempt to understand this coordination, we stumbled upon the startling observation that overexpression of Atf1 in cells lacking Pcr1 led to drastic morphogenetic alteration whereby the cells became hyper elongated. In this report we present the evidences of dependence of this phenotype on metabolic status of the cell. We also show that the phenotype is dependent on the activity of the <u>M</u>itogen <u>A</u>ctivated <u>P</u>rotein <u>K</u>inase, Spc1 and that it is associated with the global gene expression alterations of cells resulting from the perturbed balance of Atf1 and Pcr1 activities. We found that change in the carbon source, alterations in iron concentration and the redox environment of the cell can affect the extent of morphogenesis, to the extent of even abolishing it at times. Our results also indicate that this phenotype has a strong association with maintenance of optimum growth conditions of the cell. Taken together, our observations reveal a completely novel mechanism of morphogenetic transition in fission yeast involving the MAPK Spc1 and its downstream effector molecule Atf1, which can be tuned by the cell’s metabolic environment.
