## Supplementary Table 1 for "A novel mechanism of morphogenetic transition in *Schizosaccharomyces pombe* dependent on the MAPK Spc1 and the transcription factor Atf1 associated with sensing of optimal growth environment"

### Sheet: Sheet1
Gene ID	Gene symbol	Function	Regulation by Spc1	DAVID Functional Gene Cluster	Gene Expression status upon Atf1-OP in ∆pcr1 cells	Comparative analysis between Atf1-OP in wt and ∆pcr1 cells
SPAC1002.13c	psu1	fungal-type cell wall organization ; fungal-type cell wall organization or biogenesis; polysaccharide catabolic process			Upregulated	Upregulated in both genetic backgrounds
SPAC11D3.01c	−	conserved unknown	IN		Upregulated	Upregulated in both genetic backgrounds
SPAC1F8.01	ght3	carbohydrate import across plasma membrane ; gluconate transmembrane transport; glucose import	IN	CM	Upregulated	Upregulated in both genetic backgrounds
SPAC1F8.08	−	Schizosaccharomyces pombe specific protein			Upregulated	Upregulated in both genetic backgrounds
SPAC22F8.05	−	trehalose biosynthetic process ; trehalose metabolism in response to stress	IN	CM	Upregulated	Upregulated in both genetic backgrounds
SPAC23E2.03c	ste7	conjugation; meiotic cell cycle; negative regulation of meiotic cell cycle; positive regulation of conjugation with cellular fusion; regulation of signal transduction			Upregulated	Upregulated in both genetic backgrounds
SPAC26F1.14c	aif1	apoptotic process	IN		Upregulated	Upregulated in both genetic backgrounds
SPAC3C7.14c	obr1	oxidation-reduction process	IN	RH	Upregulated	Upregulated in both genetic backgrounds
SPAC3G9.11c	pdc201	generation of precursor metabolites and energy; pyruvate metabolic process	IN	CM	Upregulated	Upregulated in both genetic backgrounds			IM	Iron Metabolism
SPAC4H3.08	−	fatty acid metabolic process	IN		Upregulated	Upregulated in both genetic backgrounds			CM	Carbon Metabolism
SPBC11C11.05	knh1	(1->6)-beta-D-glucan biosynthetic process ; fungal-type cell wall biogenesis ; fungal-type cell wall organization			Upregulated	Upregulated in both genetic backgrounds			RH	Redox Homeostasis
SPBC1348.14c	ght7	carbohydrate import across plasma membrane; glucose import; hexose transmembrane transport		CM	Upregulated	Upregulated in both genetic backgrounds			FL	Flocculation
SPBC1685.13	fhn1	eisosome assembly ; plasma membrane organization; protein localization to plasma membrane ; protein transport			Upregulated	Upregulated in both genetic backgrounds
SPBC16E9.16c	lsd90	long-chain fatty acid biosynthetic process	IN		Upregulated	Upregulated in both genetic backgrounds			IN	Induced by Spc1
SPBC16G5.18	erg24	ergosterol biosynthetic process; sterol biosynthetic process			Upregulated	Upregulated in both genetic backgrounds			RP	Repressed by Spc1
SPBC1D7.03	clg1	meiotic cell cycle; positive regulation of macroautophagy; regulation of cyclin-dependent protein serine/threonine kinase activity; signaling	REP		Upregulated	Upregulated in both genetic backgrounds
SPBC21C3.19	rtc3	ribosome biogenesis	IN		Upregulated	Upregulated in both genetic backgrounds
SPBC23G7.10c	−	NADH-dependent flavin oxidoreductase, implicated in cellular detoxification from family members	IN	RH	Upregulated	Upregulated in both genetic backgrounds
SPBC23G7.13c	−	putrescine transport; spermidine transport ; urea transmembrane transport; urea transport			Upregulated	Upregulated in both genetic backgrounds
SPBC29B5.02c	isp4	protein transport; tetrapeptide transmembrane transport			Upregulated	Upregulated in both genetic backgrounds
SPBC32H8.07	git5	adenylate cyclase-activating glucose-activated G protein-coupled receptor signaling pathway ; carbon catabolite repression of transcription by glucose ; carbon catabolite repression of transcription from RNA polymerase II promoter by glucose; G protein-coupled receptor signaling pathway; negative regulation of conjugation with cellular fusion; negative regulation of induction of conjugation with …	IN	IM	Upregulated	Upregulated in both genetic backgrounds
SPBCPT2R1.08c	tlh2	telomere maintenance			Upregulated	Upregulated in both genetic backgrounds
SPBP4G3.03	fub2	ubiquitin-dependent protein catabolic process			Upregulated	Upregulated in both genetic backgrounds
SPBPB21E7.07	aes1	phenazine biosynthesis PhzF protein family[Phenazines serve as electron shuttles to alternate terminal acceptors, modify cellular redox states, act as cell signals that regulate patterns of gene expression, contribute to biofilm formation and architecture, and enhance bacterial survival]			Upregulated	Upregulated in both genetic backgrounds
SPBPB21E7.08	−	pseudogene			Upregulated	Upregulated in both genetic backgrounds
SPBPB2B2.05	−	glutamine metabolic process	REP		Upregulated	Upregulated in both genetic backgrounds
SPBPB2B2.13	gal1	galactose metabolic process	IN	CM	Upregulated	Upregulated in both genetic backgrounds
SPCC1223.09	uro1	purine nucleobase metabolic process; urate catabolic process; urea metabolic process	REP		Upregulated	Upregulated in both genetic backgrounds
SPCC18B5.03	wee1	cell division; mitotic cytokinesis checkpoint; mitotic G2 DNA damage checkpoint; negative regulation of G2/MI transition of meiotic cell cycle; negative regulation of G2/M transition of mitotic cell cycle; regulation of G2/M transition of mitotic cell cycle; signal transduction involved in G2 cell size control checkpoint; signal transduction involved in mitotic cell cycle checkpoint; signal trans…	REP		Upregulated	Upregulated in both genetic backgrounds
SPCC757.07c	ctt1	cellular detoxification of hydrogen peroxide; hydrogen peroxide catabolic process; response to hydrogen peroxide	IN	RH	Upregulated	Upregulated in both genetic backgrounds
SPCC794.04c	−	amino acid transmembrane transport ; drug transmembrane transport	IN		Upregulated	Upregulated in both genetic backgrounds
SPCP20C8.02c	−	Schizosaccharomyces pombe specific protein			Upregulated	Upregulated in both genetic backgrounds
SPAC186.05c	gdt1	calcium ion transmembrane transport; Golgi calcium ion homeostasis; Golgi calcium ion transmembrane transport; Golgi calcium ion transport ; manganese ion transmembrane transport; proton transmembrane transport	REP		Upregulated	Downregulated upon Atf1-OP in ∆pcr1 cells but upregulated in wt cells
SPAC22H10.13	zym1	cellular detoxification; cellular zinc ion homeostasis	IN	RH	Upregulated	Downregulated upon Atf1-OP in ∆pcr1 cells but upregulated in wt cells
SPAC27D7.09c	−	conserved unknown	IN		Upregulated	Downregulated upon Atf1-OP in ∆pcr1 cells but upregulated in wt cells
SPAC2H10.01	−	regulation of transcription by RNA polymerase II			Upregulated	Downregulated upon Atf1-OP in ∆pcr1 cells but upregulated in wt cells
SPAC343.12	rds1	ferritin related conserved fungal protein	IN		Upregulated	Downregulated upon Atf1-OP in ∆pcr1 cells but upregulated in wt cells
SPAC977.05c	−	Velum formation protein 1-like conserved fungal family			Upregulated	Downregulated upon Atf1-OP in ∆pcr1 cells but upregulated in wt cells
SPAC977.14c	−	potassium ion transmembrane transport			Upregulated	Downregulated upon Atf1-OP in ∆pcr1 cells but upregulated in wt cells
SPAPB24D3.07c	−	Schizosaccharomyces pombe specific protein			Upregulated	Downregulated upon Atf1-OP in ∆pcr1 cells but upregulated in wt cells
SPCC794.01c	zwf2	glucose metabolic process; pentose-phosphate shunt		CM	Upregulated	Downregulated upon Atf1-OP in ∆pcr1 cells but upregulated in wt cells
SPAC1002.12c	−	glutamate decarboxylation to succinate			Upregulated
SPAC15E1.02c	−	conserved unknown	IN		Upregulated
SPAC17A2.09c	csx1	mRNA binding; RNA binding		RH	Upregulated
SPAC186.07c	−	conserved unknown		RH	Upregulated
SPAC186.09	pdc102	generation of precursor metabolites and energy; pyruvate metabolic process		CM	Upregulated
SPAC19G12.09	−	NADH/NADPH-dependent indole-3-acetaldehyde reductase, implicated in cellular detoxification	IN	RH	Upregulated
SPAC1F7.07c	fip1	iron ion transmembrane transport ; reductive iron assimilation	IN	IM	Upregulated
SPAC1F7.08	fio1	cellular response to iron ion starvation ; reductive iron assimilation		IM	Upregulated
SPAC1F8.03c	str3	heme import across plasma membrane ; transmembrane transport		IM	Upregulated
SPAC1F8.06	fta5	flocculation	REP		Upregulated
SPAC22E12.03c	sdj1	cellular detoxification; guanine deglycation, glyoxal removal ; protein deglycation; protein deglycation, glyoxal removal	IN	RH	Upregulated
SPAC23G3.03	sib2	catabolic process; cellular response to iron ion starvation; ferrichrome biosynthetic process	IN	IM	Upregulated
SPAC23H4.05c	−	dubious			Upregulated
SPAC2F3.05c	−	arabinose catabolic process; D-xylose catabolic process	IN		Upregulated
SPAC4D7.02c	pgc1	glycerophospholipid catabolic process; phospholipid metabolic process	IN		Upregulated
SPAC869.06c	hry1	metal ion homeostasis		IM	Upregulated
SPAC869.08	pcm2	cellular detoxification; protein repair	IN	RH	Upregulated
SPAC977.18	−	conserved unknown			Upregulated
SPBC119.03	cmt1	catecholamine metabolic process; methylation	IN		Upregulated
SPBC1271.09	tgp1	glycerophosphodiester transmembrane transport			Upregulated
SPBC1289.14	−	actin cytoskeleton organization; actin filament bundle assembly; barbed-end actin filament capping	IN		Upregulated
SPBC12C2.03c	−	methionine synthase reductase activity; flavin adenine dinucleotide binding; FMN binding; NADPH-hemoprotein reductase activity; oxidoreductase activity; oxidoreductase activity, acting on paired donors, with incorporation or reduction of molecular oxygen, NAD(P)H as one donor, and incorporation of one atom of oxygen			Upregulated
SPBC15D4.02	gsf1	galactose-specific flocculation; meiotic cell cycle; negative regulation of flocculation; negative regulation of transcription by RNA polymerase II		FL	Upregulated
SPBC1683.01	pho841	phosphate ion transmembrane transport			Upregulated
SPBC1683.09c	frp1	cellular response to iron ion starvation; copper ion transmembrane transport; oxidation-reduction process; reductive iron assimilation	IN	IM	Upregulated
SPBC215.05	gpd1	cellular response to osmotic stress; cellular water homeostasis; glycerol-3-phosphate catabolic process; glycerol-3-phosphate metabolic process; glycerol biosynthetic process; NADH oxidation	IN	CM	Upregulated
SPBC32F12.03c	gpx1	cell redox homeostasis; cellular detoxification of hydrogen peroxide; hydrogen peroxide catabolic process	IN	RH	Upregulated
SPBC337.08c	ubi4	meiotic cell cycle ; modification-dependent protein catabolic process ; proteasomal ubiquitin-independent protein catabolic process; protein ubiquitination	IN		Upregulated
SPBC354.12	gpd3	canonical glycolysis; glycolytic process		CM	Upregulated
SPBC3B8.07c	dsd1	ceramide biosynthetic process; sphingolipid biosynthetic process; sphingosine biosynthetic process			Upregulated
SPBC725.03	−	pyridoxal phosphate biosynthetic process from pyridoxamine	IN		Upregulated
SPBC947.04	pfl3	flocculation		FL	Upregulated
SPBCPT2R1.07c	−	pseudogene			Upregulated
SPBP23A10.11c	−	fungal-type cell wall (1->3)-beta-D-glucan biosynthetic process			Upregulated
SPBP26C9.02c	car1	arginine catabolic process to ornithine ; arginine catabolic process to proline via ornithine ; urea cycle			Upregulated
SPBP26C9.03c	fet4	iron ion homeostasis; iron ion transmembrane transport; zinc ion import across plasma membrane		IM	Upregulated
SPBP4G3.02	pho1	cellular response to phosphate starvation; organophosphate catabolic process			Upregulated
SPBPB21E7.04c	cnt2	catecholamine metabolic process ; methylation			Upregulated
SPBPB21E7.11	−	Schizosaccharomyces pombe specific protein			Upregulated
SPCC1322.04	fyu1	glycogen metabolic process; UDP-glucose metabolic process	IN	CM	Upregulated
SPCC1393.12	−	Schizosaccharomyces pombe specific protein	IN		Upregulated
SPCC1742.01	gsf2	galactose-specific flocculation	REP	FL	Upregulated
SPCC188.09c	pfl4	flocculation		FL	Upregulated
SPCC569.03	−	conserved unknown			Upregulated
SPNCRNA.136	−	non-coding RNA			Upregulated
SPNCRNA.1527	−	intergenic RNA			Upregulated
SPNCRNA.322	−	non-coding RNA			Upregulated
SPNCRNA.406	−	non-coding RNA			Upregulated
SPNCRNA.570	−	non-coding RNA			Upregulated
SPNCRNA.679	−	intergenic RNA			Upregulated
SPNCRNA.738	−	intergenic RNA			Upregulated
SPNCRNA.779	−	intergenic RNA			Upregulated
SPNCRNA.781	−	intergenic RNA			Upregulated
SPNCRNA.808	−	intergenic RNA			Upregulated
SPNCRNA.810	−	intergenic RNA			Upregulated
SPNCRNA.942	−	intergenic RNA			Upregulated
SPNCRNA.977	−	anti-sense RNA			Upregulated
SPNCRNA.987	−	antisense RNA			Upregulated
SPRRNA.02	rns	small subunit (15S) rRNA			Upregulated
SPRRNA.03	−	5S rRNA			Upregulated
SPRRNA.45	−	18S ribosomal RNA			Upregulated
SPSNORNA.32	sno12	small nucleolar 12/ snR99			Upregulated
SPSNORNA.40	snR42	small nucleolar RNA			Upregulated
SPSNRNA.01	snu1	small nuclear RNA U1			Upregulated
SPAC869.05c	sul2	transmembrane transport			Downregulated
SPAP27G11.13c	nop10	ribosome biogenesis			Downregulated
SPAC1B9.03c	−	ribosome biogenesis			Downregulated
